# Five years of high-frequency data of phytoplankton zooplankton and limnology from a temperate eutrophic lake

**DOI:** 10.1101/2025.03.20.644357

**Authors:** Stefanie Eyring, Marta Reyes, Ewa Merz, Marco Baity-Jesi, Pinelopi Ntesika, Christian Ebi, Stuart Dennis, Francesco Pomati

**Author notes:** Corresponding authors /.

## Abstract

This study presents a comprehensive dataset from Lake Greifen, Switzerland, collected between April 2018 and June 2023, using high-frequency automated monitoring systems. The dataset integrates meteorological data, nutrient chemistry, water column profiles for water physics, and plankton underwater imaging, offering insights into the lake’s physical and biological processes. A dual-magnification dark field underwater microscope captured hourly plankton dynamics at 3 m depth, providing size, shape, and taxonomic information. A profiler with a multiparametric probe monitored water temperature, oxygen, and other key parameters from 1 to 17 m depth, while weekly nutrient sampling complemented the measurements. Data processing involved rigorous cleaning protocols to remove technical artefacts, ensuring data quality. Our dataset showcases the utility of integrating different approaches for high-frequency monitoring to detect lake temporal processes, from phytoplankton blooms to zooplankton vertical migration and seasonal shifts in water column stability. This dataset provides a unique resource for studying limnology and plankton community ecology. All data and related processing codes are publicly available for further research, supporting interdisciplinary studies.
