## Supplementary material for "Five years of high-frequency data of phytoplankton zooplankton and limnology from a temperate eutrophic lake": SI_Tab_ML_taxonomy

### Sheet: Taxonomic information
		Taxonomy								Machnine learning accuracy
DSPC category	Magnification	Empire	Kingdom	Phylum	Class	Order	Family	Genus	Species	precision	recall	f1-score	support
aphanizomenon	0.5x	Prokaryota	Bacteria	Cyanobacteria	Cyanophyceae	Nostocales	Aphanizomenonaceae	Aphanizomenon	sp	0.94	0.96	0.95	48
asplanchna	0.5x	Eukaryota	Animalia	Rotifera	Eurotatoria	Ploima	Asplanchnidae	Asplanchna	sp	0.97	1	0.99	102
asterionella	0.5x	Eukaryota	Chromista	Bacillariophyta	Fragilariophyceae	Tabellariales	Tabellariaceae	Asterionella	sp	0.99	1	0.99	158
bosmina	0.5x	Eukaryota	Animalia	Arthropoda	Branchiopoda	Diplostraca	Bosminidae	Bosmina	sp	1	0.92	0.96	13
ceratium	0.5x	Eukaryota	Protozoa	Dinophyta	Dinophyceae	Gonyaulacales	Ceratiaceae	Ceratium	sp	0.99	0.98	0.98	155
chaoborus	0.5x	Eukaryota	Animalia	Arthropoda	Insecta	Diptera	Chaoboridae	Chaoborus	sp	1	1	1	2
collotheca	0.5x	Eukaryota	Animalia	Rotifera	Eurotatoria	Collothecaceae	Collothecidae	Collotheca	sp	0.93	1	0.96	38
conochilus	0.5x	Eukaryota	Animalia	Rotifera	Eurotatoria	Flosculariacea	Conochilidae	Conochilus	sp	1	1	1	40
copepod_skins	0.5x	Eukaryota	Animalia	Arthropoda	Maxillopoda					0.71	1	0.83	5
cyclops	0.5x	Eukaryota	Animalia	Arthropoda	Maxillopoda	Cyclopoida	Cyclopidae	Cyclops	sp	0.93	0.96	0.95	300
daphnia	0.5x	Eukaryota	Animalia	Arthropoda	Branchiopoda	Diplostraca	Daphniidae	Daphnia	sp	0.95	0.98	0.97	296
daphnia_skins	0.5x	Eukaryota	Animalia	Arthropoda	Branchiopoda	Diplostraca	Daphniidae	Daphnia	sp	0.67	0.84	0.74	19
diaphanosoma	0.5x	Eukaryota	Animalia	Arthropoda	Branchiopoda	Diplostraca	Sididae	Diaphanosoma	sp	1	0.98	0.99	175
diatom_chain	0.5x	Eukaryota	Chromista	Bacillariophyta						0.67	1	0.8	2
dinobryon	0.5x	Eukaryota	Chromista	Ochrophyta	Chrysophyceae	Chromulinales	Dinobryaceae	Dinobryon	sp	0.96	0.99	0.97	550
dirt	0.5x									0.55	0.3	0.39	20
eudiaptomus	0.5x	Eukaryota	Animalia	Arthropoda	Maxillopoda	Calanoida	Diaptomidae	Eudiaptomus	sp	0.96	0.92	0.94	231
filament	0.5x									0.95	1	0.98	61
fish	0.5x	Eukaryota								0.8	0.98	0.88	46
fragilaria	0.5x	Eukaryota	Chromista	Bacillariophyta	Bacillariophyceae	Fragilariales	Fragilariaceae	Fragilaria	sp	0.98	0.98	0.98	196
hydra	0.5x	Eukaryota	Animalia	Cnidaria	Hydrozoa	Anthoathecata	Hydridae	Hydra	sp	1	1	1	3
kellicottia	0.5x	Eukaryota	Animalia	Rotifera	Monogononta	Ploima	Brachionidae	Kellikottia	sp	0.97	1	0.99	78
keratella_cochlearis	0.5x	Eukaryota	Animalia	Rotifera	Monogononta	Ploima	Brachionidae	Keratella	cochlearis	0.86	0.84	0.85	117
keratella_quadrata	0.5x	Eukaryota	Animalia	Rotifera	Monogononta	Ploima	Brachionidae	Keratella	quadrata	0.95	0.98	0.96	131
leptodora	0.5x	Eukaryota	Animalia	Arthropoda	Branchiopoda	Diplostraca	Leptodoridae	Leptodora	sp	0.93	0.93	0.93	41
maybe_cyano	0.5x									0.96	1	0.98	205
nauplius	0.5x	Eukaryota	Animalia	Arthropoda	Maxillopoda					0.97	0.95	0.96	391
paradileptus	0.5x	Eukaryota	Chromalveolata	Ciliophora	Litostomatea	Haptorida	Tracheliidae	Paradileptus	sp	0.99	0.99	0.99	87
polyarthra	0.5x	Eukaryota	Animalia	Rotifera	Monogononta	Ploima	Synchaetidae	Polyarthra	sp	0.73	0.58	0.65	19
rotifers	0.5x	Eukaryota	Animalia	Rotifera	Rotatoria					0.8	0.84	0.82	166
synchaeta	0.5x	Eukaryota	Animalia	Rotifera	Monogononta	Ploima	Synchaetidae	Synchaeta	sp	0.93	0.95	0.94	56
trichocerca	0.5x	Eukaryota	Animalia	Rotifera	Eurotatoria	Ploima	Trichocercidae	Trichocerca	sp	0.9	0.99	0.94	86
unknown	0.5x									0.77	0.65	0.71	249
unknown_plankton	0.5x									0.52	0.3	0.38	46
uroglena	0.5x	Eukaryota	Chromista	Ochrophyta	Chrysophyceae	Chromulinales	Chromulinaceae	Uroglena	sp	1	1	1	293
ascomorpha	5.0x	Eukaryota	Animalia	Rotifera	Monogononta	Ploimida	Gastropidae	Ascomorpha	sp	1	1	1	13
askenasia	5.0x	Eukaryota	Chromalveolata	Ciliophora	Litostomatea	Cyclotrichiida	Mesodiniidae	Askenasia	sp	0.98	0.98	0.98	59
asplachna	5.0x	Eukaryota	Animalia	Rotifera	Eurotatoria	Ploima	Asplanchnidae	Asplanchna	sp	0	0	0	2
asterionella_colonies	5.0x	Eukaryota	Chromista	Bacillariophyta	Fragilariophyceae	Tabellariales	Tabellariaceae	Asterionella	sp	1	0.94	0.97	68
asterionella_partial	5.0x	Eukaryota	Chromista	Bacillariophyta	Fragilariophyceae	Tabellariales	Tabellariaceae	Asterionella	sp	0.6	0.75	0.67	12
aulacoseira	5.0x	Eukaryota	Chromista	Bacillariophyta	Coscinodiscophyceae	Aulacoseirales	Aulacoseiraceae	Aulacoseira	sp	0.85	0.87	0.86	39
centric_diatoms	5.0x	Eukaryota	Chromista	Bacillariophyta	Bacillariophyceae	Centrales				0.99	0.99	0.99	158
ceratium	5.0x	Eukaryota	Protozoa	Dinophyta	Dinophyceae	Gonyaulacales	Ceratiaceae	Ceratium	sp	0.97	0.98	0.98	179
chlorophyte	5.0x	Eukaryota	Plantae	Chlorophyta						0.85	0.78	0.81	123
chlorophyte_colonial_dividing	5.0x	Eukaryota	Plantae	Chlorophyta						0.92	0.85	0.89	172
chlorophyte_elongated	5.0x	Eukaryota	Plantae	Chlorophyta						0.85	0.87	0.86	71
chlorophyte_frame	5.0x	Eukaryota	Plantae	Chlorophyta						0.93	1	0.96	39
chlorophyte_square	5.0x	Eukaryota	Plantae	Chlorophyta						0.9	0.94	0.92	65
chroococcales	5.0x	Prokaryota	Cyanobacteria	Cyanobacteria	Cyanophyceae	Chroococcales				0.87	0.96	0.91	27
ciliate_round	5.0x	Eukaryota	Chromalveolata	Ciliophora	Oligohymenophorea	Scuticociliatia	Histiobalantiidae	Histiobalantium	bodamicum	0.72	0.84	0.78	25
ciliates	5.0x	Eukaryota	Chromalveolata	Ciliophora	Oligotrichea	Choreotrichida	Strobilidiidae	Rimostrombidium	sp	1	0.88	0.94	17
ciliates_blue	5.0x	Eukaryota	Chromalveolata	Ciliophora						0.93	0.96	0.95	85
ciliates_green	5.0x	Eukaryota	Chromalveolata	Ciliophora						0.93	0.95	0.94	60
closterium	5.0x	Eukaryota	Plantae	Charophyta	Conjugatophyceae	Desmidiales	Closteriaceae	Closterium	sp	0.98	0.98	0.98	128
coelastrum_reticulatum	5.0x	Eukaryota	Plantae	Chlorophyta	Chlorophyceae	Sphaeropleales	Scenedesmaceae	Coelastrum	reticulatum	0.93	0.96	0.95	28
coelosphaerium	5.0x	Prokaryota	Bacteria	Cyanobacteria	Cyanophyceae	Synechococcales	Coelosphaeriaceae	Coelosphaerium	sp	0.85	0.9	0.87	68
coleps	5.0x	Eukaryota	Chromalveolata	Ciliophora	Prostomatea	Prostomatida	Colepidae	Coleps	sp	1	1	1	10
cosmarium	5.0x	Eukaryota	Plantae	Charophyta	Conjugatophyceae	Desmidiales	Desmidiaceae	Cosmarium	sp	0.99	0.97	0.98	87
cryptomonas_cryptophyceae	5.0x	Eukaryota	Chromista	Cryptophyta	Cryptophyceae					0.94	0.94	0.94	241
cryptophytes_blurry	5.0x	Eukaryota	Chromista	Cryptophyta	Cryptophyceae					0.72	0.91	0.81	68
cyanobacteria_colonial_blue	5.0x	Prokaryota	Bacteria	Cyanobacteria	Cyanophyceae					0.9	0.88	0.89	96
cyanobacteria_colonial_clathrate	5.0x	Prokaryota	Bacteria	Cyanobacteria	Cyanophyceae					0.78	0.87	0.82	45
cyanobacteria_colonial_probably	5.0x	Prokaryota	Bacteria	Cyanobacteria	Cyanophyceae					0.94	0.92	0.93	167
cyanobacteria_filamentous	5.0x	Prokaryota	Bacteria	Cyanobacteria	Cyanophyceae					0.95	0.89	0.92	83
didinium	5.0x	Eukaryota	Chromalveolata	Ciliophora	Ciliatea	Rhabdophorina	Didiniidae	Didinium	sp	0.69	0.9	0.78	10
dinobryon	5.0x	Eukaryota	Chromista	Ochrophyta	Chrysophyceae	Chromulinales	Dinobryaceae	Dinobryon	sp	0.93	0.96	0.95	170
dinobryon_single_cell	5.0x	Eukaryota	Chromista	Ochrophyta	Chrysophyceae	Chromulinales	Dinobryaceae	Dinobryon	sp	0.88	0.87	0.87	105
dinoflagellate_diamond	5.0x	Eukaryota	Protozoa	Dinophyta	Dinophyceae					0.98	0.96	0.97	57
dolichospermum	5.0x	Prokaryota	Bacteria	Cyanobacteria	Cyanophyceae	Nostocales	Aphanizomenonaceae	Dolichospermum	sp	0.9	0.99	0.94	93
elakatothrix	5.0x	Eukaryota	Plantae	Charophyta	Klebsormidiophyceae	Klebsormidiales	Elakatotrichaceae	Elakatothrix	sp	0.91	0.98	0.94	59
filament	5.0x									0.94	0.92	0.93	100
fragilaria	5.0x	Eukaryota	Chromista	Bacillariophyta	Bacillariophyceae	Fragilariales	Fragilariaceae	Fragilaria	sp	0.98	0.98	0.98	170
gomphosphaeria	5.0x	Prokaryota	Bacteria	Cyanobacteria	Cyanophyceae	Chroococcales	Microcystaceae	Woronichinia	sp	1	1	1	2
gonium	5.0x	Eukaryota	Plantae	Chlorophyta	Chlorophyceae	Volvocales	Goniaceae	Gonium	sp	0.88	1	0.94	15
gymnodinium	5.0x	Eukaryota	Protozoa	Dinophyta	Dinophyceae	Gymnodiniales	Gymnodiniaceae	Gymnodinium	sp	0.93	0.89	0.91	46
hormidium_like	5.0x	Eukaryota	Plantae	Chlorophyta	Trebouxiophyceae	Prasiolales	Prasiolaceae	Hormidium	sp	0.94	0.99	0.97	117
kellicottia	5.0x	Eukaryota	Animalia	Rotifera	Monogononta	Ploima	Brachionidae	Kellikottia	sp	1	1	1	6
keratella_cochlearis	5.0x	Eukaryota	Animalia	Rotifera	Monogononta	Ploima	Brachionidae	Keratella	cochlearis	0.89	0.89	0.89	55
keratella_quadrata	5.0x	Eukaryota	Animalia	Rotifera	Monogononta	Ploima	Brachionidae	Keratella	quadrata	0.5	0.33	0.4	6
limnoraphis	5.0x	Prokaryota	Bacteria	Cyanobacteria	Cyanophyceae	Oscillatoriales	Sirenicapillariaceae	Limnoraphis	sp	0.77	0.91	0.83	11
mallomonas_akrokomos	5.0x	Eukaryota	Chromista	Ochrophyta	Synurophyceae	Synurales	Mallomonadaceae	Mallomonas	sp	0.62	0.83	0.71	18
mallomonas_big	5.0x	Eukaryota	Chromista	Ochrophyta	Synurophyceae	Synurales	Mallomonadaceae			0.88	0.98	0.93	65
nauplii	5.0x	Eukaryota	Animalia	Arthropoda	Maxillopoda					0.94	0.94	0.94	18
oocystaceae	5.0x	Eukaryota	Plantae	Chlorophyta	Trebouxiophyceae	Chlorellales	Oocystaceae			0.87	0.95	0.91	80
pandorina	5.0x	Eukaryota	Plantae	Chlorophyta	Chlorophyceae	Volvocales	Volvocaceae	Pandorina	sp	0.93	1	0.96	50
paradileptus	5.0x	Eukaryota	Chromalveolata	Ciliophora	Litostomatea	Haptorida	Tracheliidae	Paradileptus	sp	1	0.9	0.95	10
pediastrum	5.0x	Eukaryota	Plantae	Chlorophyta	Chlorophyceae	Sphaeropleales	Hydrodictyaceae	Pediastrum	sp	1	1	1	42
pennate_diatom	5.0x	Eukaryota	Chromista	Bacillariophyta	Bacillariophyceae	Pennales				0.85	0.71	0.77	48
peridinium	5.0x	Eukaryota	Protozoa	Dinophyta	Dinophyceae	Peridiniales	Peridiniaceae	Peridinium	sp	0.91	0.92	0.92	92
phacotus	5.0x	Eukaryota	Plantae	Chlorophyta	Chlorophyceae	Volvocales	Phacotaceae	Phacotus	sp	0.8	0.97	0.88	37
plankton_halo	5.0x									0.93	0.93	0.93	14
plankton_y	5.0x	Eukaryota	Chromalveolata	Ciliophora						1	1	1	7
plankton_z	5.0x									0.89	1	0.94	24
planktosphaeria	5.0x	Eukaryota	Plantae	Chlorophyta	Chlorophyceae	Sphaeropleales	Neochloridaceae	Planktosphaeria	sp	0.8	1	0.89	4
planktothrix	5.0x	Prokaryota	Bacteria	Cyanobacteria	Cyanophyceae	Oscillatoriales	Microcoleaceae	Planktothrix	sp	0.91	0.91	0.91	23
polyarthra	5.0x	Eukaryota	Animalia	Rotifera	Monogononta	Ploima	Synchaetidae	Polyarthra	sp	0.96	0.88	0.92	56
protist_like_ciliate	5.0x	Eukaryota	Chromalveolata	Ciliophora						0.86	0.94	0.9	129
rhodomonas	5.0x	Eukaryota	Chromista	Cryptophyta	Cryptophyceae	Pyrenomonadales	Pyrenomonadaceae	Rhodomonas	pusilla	0.98	0.9	0.93	88
rotifer	5.0x	Eukaryota	Animalia	Rotifera	Rotatoria					0.52	0.67	0.58	24
rotifer_long	5.0x	Eukaryota	Animalia	Rotifera	Rotatoria					0.75	0.6	0.67	5
rotifer_z	5.0x	Eukaryota	Animalia	Rotifera	Rotatoria					0.93	1	0.96	13
scenedesmus	5.0x	Eukaryota	Plantae	Chlorophyta	Chlorophyceae	Sphaeropleales	Scenedesmaceae	Scenedesmus	sp	0.92	0.94	0.93	50
staurastrum	5.0x	Eukaryota	Plantae	Charophyta	Conjugatophyceae	Desmidiales	Desmidiaceae	Staurastrum	sp	0.98	1	0.99	110
strombidium	5.0x	Eukaryota	Chromalveolata	Ciliophora	Oligotrichea	Oligotrichida	Strombidiidae	Strombidium	sp	0.96	0.93	0.95	87
synchaeta	5.0x	Eukaryota	Animalia	Rotifera	Monogononta	Ploima	Synchaetidae	Synchaeta	sp	0.93	0.93	0.93	14
synedra	5.0x	Eukaryota	Chromista	Bacillariophyta	Fragilariophyceae	Licmophorales	Ulnariaceae	Synedra	sp	0.85	0.92	0.88	50
synedra_angustissima	5.0x	Eukaryota	Chromista	Bacillariophyta	Fragilariophyceae	Licmophorales	Ulnariaceae	Ulnaria	delicatissima var angustissima	0.92	0.92	0.92	13
synura	5.0x	Eukaryota	Chromista	Ochrophyta	Synurophyceae	Synurales	Mallomonadaceae	Synura	sp	0.93	1	0.96	13
tetraedron	5.0x	Eukaryota	Plantae	Chlorophyta	Chlorophyceae	Sphaeropleales	Hydrodictyaceae	Tetraedron	sp	1	1	1	26
tintinidium	5.0x	Eukaryota	Chromalveolata	Ciliophora	Oligotrichea	Choreotrichida	Tintinnidiidae	Tintinnidium	sp	0.84	0.94	0.89	17
tintinopsis	5.0x	Eukaryota	Chromalveolata	Ciliophora	Oligotrichea	Choreotrichida	Codonellidae	Tintinnopsi (synonym to Codonell)	sp	0.64	1	0.78	7
trichocerca	5.0x	Eukaryota	Animalia	Rotifera	Eurotatoria	Ploima	Trichocercidae	Trichocerca	sp	0.91	0.94	0.93	33
unknown	5.0x									0.68	0.5	0.58	232
unknown_eccentric	5.0x									0.67	0.66	0.66	87
unknown_elongated	5.0x									0.82	0.61	0.7	97
unknown_probably_dirt	5.0x									0.95	0.92	0.93	114
unrecognizable_dots	5.0x									0.99	0.98	0.99	152
uroglena	5.0x	Eukaryota	Chromista	Ochrophyta	Chrysophyceae	Chromulinales	Chromulinaceae	Uroglena	sp	0.93	1	0.96	13
vorticella_epistylis_like	5.0x	Eukaryota	Chromalveolata	Ciliophora	Oligohymenophorea	Sessilida	Vorticellidae	Vorticella	sp	0.86	0.88	0.87	43
zooplankton	5.0x	Eukaryota	Animalia							0.82	0.92	0.87	72
